# Resident and elicited macrophages differ in expression of their glycomes and lectins

**DOI:** 10.1101/2020.03.05.975763

**Authors:** Diane D. Park, Jiaxuan Chen, Matthew R. Kudelka, Nan Jia, Carolyn A. Haller, Revanth Kosaraju, Alykhan M. Premji, Melina Galizzi, Alison V. Nairn, Kelley W. Moreman, Richard D. Cummings, Elliot L. Chaikof

**Affiliations:** Department of Surgery, Beth Israel Deaconess Medical Center, Harvard Medical School, Boston, MA 02215; Wyss Institute for Biologically Inspired Engineering, Harvard University, Boston, MA 02115; Department of Biochemistry, Emory University, Atlanta, GA 30322; Complex Carbohydrate Research Center, University of Georgia, Athens, GA 30602

**Keywords:** macrophages, polarization, inflammation, glycosylation, lectins

## Abstract

The pleiotropic functions of macrophages in immune defense, tissue repair, and maintenance of tissue homeostasis are supported by the heterogeneity in macrophage sub-populations that differ both in ontogeny and polarization. Although glycans and lectins are integral to macrophage function, little is known about the factors governing their expression. Here we show that the cellular glycome of murine peritoneal macrophages primarily reflects developmental origin and to a lesser degree, cellular polarization. Resident macrophages were characterized by a simple glycome, predominantly consisting of core 1 O-glycans, while elicited macrophages also expressed core 2 O-glycans, along with highly branched and extended complex-type N-glycans, that exhibited a higher *N*-acetylneuraminic acid:*N*-glycolylneuraminic acid ratio. Strikingly, our analysis revealed that resident and elicited macrophages express 139 lectin genes, with differential expression of 49 lectin genes, including galectins, Siglecs, and C-type lectins. These results suggest that regulation of self-glycan-protein complexes may be central to macrophage residence and recruitment.
