## Supplementary material for "Resident and elicited macrophages differ in expression of their glycomes and lectins": Table S1

### Sheet: Glycans
Table S1. N- and O-glycans observed in murine peritoneal macrophage subsets. The identity of the major species is indicated by mass (permethylated, sodiated) and composition (Hex, hexose; HexNAc, N-acetylhexosamine; Fuc, fucose; NeuAc, N-acetylneuraminic acid). Relative abundances were calculated as peak area normalized to the total sample area. Data are represented as mean ± SD (n=3). Bn, benzyl…
Glycan	Method	Reducing End	Glycan Mass [M+Na]+	Glycan Composition (Major Species)					Relative Abundance (%)
				Hex	HexNAc	Fuc	NeuAc	NeuGc	Resident	M0	M1	M2a	M2c	Foam
N-Glycan	PNGase F	Free	967.48	2	2	0	0	0	0.14±0.08	0.08±0.01	0.06±0.01	0.06±0.02	0.06±0.01	0.07±0.02
N-Glycan	PNGase F	Free	1141.57	2	2	1	0	0	1.82±0.54	2.53±0.91	1.94±0.69	1.91±0.47	2.26±0.88	1.99±0.62
N-Glycan	PNGase F	Free	1171.58	3	2	0	0	0	0.27±0.16	0.34±0.01	0.29±0.01	0.25±0.06	0.31±0.02	0.33±0.05
N-Glycan	PNGase F	Free	1345.67	3	2	1	0	0	0.86±0.48	2.04±0.76	1.81±0.71	1.69±0.44	1.92±0.91	1.98±0.84
N-Glycan	PNGase F	Free	1375.68	4	2	0	0	0	0.34±0.08	0.36±0.04	0.36±0.02	0.31±0.05	0.33±0.05	0.32±0.08
N-Glycan	PNGase F	Free	1416.71	3	3	0	0	0	0.06±0.08	0.04±0.04	0.04±0.04	0.04±0.04	0.05±0.05	0.04±0.04
N-Glycan	PNGase F	Free	1549.77	4	2	1	0	0	0.08±0.03	0.07±0.06	0.09±0.01	0.10±0.01	0.06±0.06	0.07±0.06
N-Glycan	PNGase F	Free	1579.78	5	2	0	0	0	4.44±1.60	3.61±0.21	2.89±0.20	2.86±0.52	3.24±0.81	2.80±0.87
N-Glycan	PNGase F	Free	1590.78	3	3	1	0	0	0.18±0.09	0.12±0.02	0.12±0.01	0.09±0.02	0.10±0.01	0.06±0.05
N-Glycan	PNGase F	Free	1620.81	4	3	0	0	0	0.14±0.05	0.15±0.03	0.16±0.02	0.13±0.02	0.14±0.03	0.09±0.08
N-Glycan	PNGase F	Free	1753.87	5	2	1	0	0	0.19±0.14	0.22±0.08	0.19±0.06	0.19±0.06	0.20±0.06	0.20±0.06
N-Glycan	PNGase F	Free	1783.88	6	2	0	0	0	5.28±1.07	9.17±1.11	7.49±0.06	6.07±0.73	8.39±1.75	8.16±1.87
N-Glycan	PNGase F	Free	1794.9	4	3	1	0	0	0.21±0.07	0.19±0.02	0.22±0.02	0.17±0.04	0.16±0.02	0.16±0.01
N-Glycan	PNGase F	Free	1824.91	5	3	0	0	0	0.35±0.28	0.37±0.07	0.35±0.02	0.33±0.07	0.37±0.04	0.37±0.09
N-Glycan	PNGase F	Free	1835.93	3	4	1	0	0	0.26±0.14	0.15±0.06	0.16±0.04	0.13±0.05	0.15±0.06	0.10±0.09
N-Glycan	PNGase F	Free	1865.94	4	4	0	0	0	0.15±0.08	ND	0.09±0.08	0.06±0.07	0.07±0.09	0.07±0.08
N-Glycan	PNGase F	Free	1981.98	4	3	0	1	0	0.34±0.07	0.85±0.32	0.77±0.19	0.83±0.27	0.83±0.24	0.88±0.10
N-Glycan	PNGase F	Free	1987.98	7	2	0	0	0	4.44±1.08	5.46±0.59	5.26±0.12	4.23±0.17	5.44±0.53	5.19±0.84
N-Glycan	PNGase F	Free	1999	5	3	1	0	0	0.25±0.30	0.20±0.06	0.24±0.05	0.19±0.05	0.19±0.07	0.21±0.05
N-Glycan	PNGase F	Free	2011.99	4	3	0	0	1	0.71±0.31	0.85±0.11	0.79±0.14	0.71±0.11	0.75±0.18	0.75±0.24
N-Glycan	PNGase F	Free	2029.01	6	3	0	0	0	0.48±0.35	0.45±0.14	0.47±0.09	0.43±0.13	0.44±0.11	0.43±0.11
N-Glycan	PNGase F	Free	2040.03	4	4	1	0	0	0.30±0.17	0.12±0.15	0.23±0.10	0.11±0.13	0.14±0.17	0.12±0.14
N-Glycan	PNGase F	Free	2070.04	5	4	0	0	0	0.78±0.25	0.41±0.23	0.61±0.24	0.36±0.19	0.41±0.25	0.41±0.22
N-Glycan	PNGase F	Free	2081.05	3	5	1	0	0	0.14±0.12	0.18±0.09	0.13±0.07	0.11±0.10	0.15±0.15	0.17±0.09
N-Glycan	PNGase F	Free	2156.07	4	3	1	1	0	0.54±0.17	1.37±0.28	1.27±0.23	1.37±0.19	1.35±0.22	1.25±0.17
N-Glycan	PNGase F	Free	2186.08	4	3	1	0	1	3.23±0.86	2.98±0.43	2.57±0.60	3.04±0.62	2.87±0.66	2.67±0.88
N-Glycan	PNGase F	Free	2192.08	8	2	0	0	0	7.23±1.10	6.35±0.54	6.21±0.49	5.34±0.22	6.63±0.12	6.29±0.44
N-Glycan	PNGase F	Free	2216.09	5	3	0	0	1	0.59±0.21	0.47±0.10	0.43±0.08	0.43±0.09	0.44±0.10	0.42±0.12
N-Glycan	PNGase F	Free	2227.11	4	4	0	1	0	ND	0.12±0.13	0.14±0.14	0.12±0.12	0.12±0.14	0.20±0.05
N-Glycan	PNGase F	Free	2244.13	5	4	1	0	0	1.58±0.62	0.80±0.52	1.23±0.45	0.69±0.45	0.80±0.58	0.74±0.54
N-Glycan	PNGase F	Free	2257.12	4	4	0	0	1	0.22±0.11	0.09±0.08	0.09±0.08	0.08±0.08	ND	0.08±0.08
N-Glycan	PNGase F	Free	2274.14	6	4	0	0	0	0.17±0.17	0.15±0.05	0.16±0.06	0.16±0.06	0.14±0.07	0.15±0.03
N-Glycan	PNGase F	Free	2360.17	4	3	2	0	1	ND	0.09±0.11	0.09±0.11	0.09±0.10	0.09±0.10	0.09±0.11
N-Glycan	PNGase F	Free	2390.18	6	3	0	1	0	0.56±0.24	1.32±0.54	1.07±0.41	1.24±0.46	1.22±0.45	1.30±0.38
N-Glycan	PNGase F	Free	2396.18	9	2	0	0	0	12.8±2.35	11.4±0.18	11.24±1.19	10.46±0.88	12.5±1.06	12.7±1.63
N-Glycan	PNGase F	Free	2420.19	6	3	0	0	1	0.68±0.71	0.35±0.31	0.34±0.30	0.30±0.28	0.30±0.26	0.26±0.23
N-Glycan	PNGase F	Free	2431.21	5	4	0	1	0	2.05±0.44	1.62±0.41	1.92±0.51	1.71±0.31	1.64±0.44	1.74±0.45
N-Glycan	PNGase F	Free	2448.23	6	4	1	0	0	0.35±0.32	0.19±0.17	0.39±0.17	ND	ND	0.16±0.15
N-Glycan	PNGase F	Free	2461.22	5	4	0	0	1	1.69±0.52	0.77±0.09	0.88±0.15	0.74±0.12	0.71±0.14	0.67±0.25
N-Glycan	PNGase F	Free	2478.24	7	4	0	0	0	0.29±0.36	0.22±0.07	0.23±0.12	0.29±0.13	0.23±0.09	0.30±0.08
N-Glycan	PNGase F	Free	2489.25	5	5	1	0	0	0.08±0.08	ND	0.07±0.06	ND	ND	ND
N-Glycan	PNGase F	Free	2519.26	6	5	0	0	0	ND	ND	0.05±0.04	ND	ND	ND
N-Glycan	PNGase F	Free	2564.27	5	3	2	0	1	ND	ND	0.07±0.08	ND	0.07±0.08	0.06±0.07
N-Glycan	PNGase F	Free	2594.28	6	3	1	0	1	0.51±0.19	0.63±0.09	0.51±0.10	0.50±0.43	0.66±0.12	0.54±0.02
N-Glycan	PNGase F	Free	2600.28	10	2	0	0	0	0.50±0.30	0.38±0.14	0.49±0.21	0.35±0.13	0.41±0.16	0.40±0.13
N-Glycan	PNGase F	Free	2605.3	5	4	1	1	0	2.25±0.96	2.06±0.83	2.81±0.66	2.14±0.67	2.16±0.88	2.05±0.68
N-Glycan	PNGase F	Free	2635.31	5	4	1	0	1	5.00±1.11	2.81±0.12	3.02±0.25	3.27±0.52	2.91±0.07	3.15±0.26
N-Glycan	PNGase F	Free	2652.33	7	4	1	0	0	0.60±0.65	0.30±0.12	0.55±0.33	0.28±0.28	0.36±0.18	0.39±0.15
N-Glycan	PNGase F	Free	2665.32	6	4	0	0	1	0.48±0.28	0.62±0.18	0.56±0.10	0.67±0.18	0.58±0.15	0.65±0.17
N-Glycan	PNGase F	Free	2693.35	6	5	1	0	0	0.39±0.28	0.32±0.13	0.40±0.18	0.30±0.13	0.35±0.23	0.24±0.09
N-Glycan	PNGase F	Free	2723.36	7	5	0	0	0	ND	ND	0.05±0.04	ND	ND	ND
N-Glycan	PNGase F	Free	2792.38	5	4	0	2	0	0.84±0.36	1.50±0.31	1.84±0.62	1.81±0.56	1.40±0.48	2.00±0.32
N-Glycan	PNGase F	Free	2809.4	6	4	1	1	0	1.30±1.28	2.12±0.27	2.85±0.42	2.65±0.29	2.34±0.39	2.84±0.71
N-Glycan	PNGase F	Free	2822.39	5	4	0	1	1	0.64±0.10	1.05±0.32	1.17±0.34	1.21±0.48	0.92±0.33	1.13±0.28
N-Glycan	PNGase F	Free	2839.41	6	4	1	0	1	1.09±1.04	1.01±0.11	1.31±0.35	1.15±0.28	0.98±0.21	1.05±0.12
N-Glycan	PNGase F	Free	2852.4	5	4	0	0	2	2.78±2.69	0.94±0.43	1.11±0.50	1.03±0.58	0.82±0.40	0.90±0.41
N-Glycan	PNGase F	Free	2880.44	6	5	0	1	0	0.31±0.14	0.37±0.08	0.34±0.07	0.38±0.14	0.37±0.16	0.31±0.11
N-Glycan	PNGase F	Free	2897.45	7	5	1	0	0	0.18±0.15	0.29±0.12	0.31±0.19	0.27±0.15	0.31±0.22	0.23±0.13
N-Glycan	PNGase F	Free	2910.45	6	5	0	0	1	0.25±0.13	0.25±0.07	0.24±0.09	0.26±0.12	0.26±0.15	0.37±0.36
N-Glycan	PNGase F	Free	2966.47	5	4	1	2	0	1.33±0.44	3.55±0.33	4.26±0.63	4.47±0.72	3.38±0.43	4.02±0.48
N-Glycan	PNGase F	Free	2996.48	5	4	1	1	1	2.53±0.79	2.69±0.55	3.28±0.72	3.37±1.26	2.48±0.53	2.64±0.33
N-Glycan	PNGase F	Free	3026.49	5	4	1	0	2	12.27±12.41	2.15±0.82	2.71±1.09	2.59±1.42	1.96±0.73	1.85±0.69
N-Glycan	PNGase F	Free	3054.53	6	5	1	1	0	0.49±0.17	0.95±0.33	0.85±0.25	1.00±0.43	0.98±0.56	0.79±0.34
N-Glycan	PNGase F	Free	3084.54	6	5	1	0	1	1.30±0.83	1.19±0.31	1.10±0.33	1.27±0.39	1.20±0.59	1.00±0.28
N-Glycan	PNGase F	Free	3114.55	7	5	0	0	1	0.11±0.10	0.12±0.12	0.08±0.07	0.10±0.09	0.08±0.08	0.08±0.07
N-Glycan	PNGase F	Free	3142.58	7	6	1	0	0	0.23±0.17	0.12±0.12	0.21±0.13	0.19±0.24	0.16±0.13	0.19±0.19
N-Glycan	PNGase F	Free	3211.6	5	5	1	2	0	ND	ND	0.06±0.06	ND	ND	ND
N-Glycan	PNGase F	Free	3241.61	6	5	0	2	0	0.34±0.19	0.48±0.17	0.53±0.18	0.54±0.18	0.46±0.17	0.55±0.29
N-Glycan	PNGase F	Free	3258.62	7	5	1	1	0	0.23±0.19	0.89±0.38	0.80±0.34	1.06±0.51	1.00±0.66	0.96±0.53
N-Glycan	PNGase F	Free	3271.62	6	5	0	1	1	0.22±0.07	0.25±0.06	0.26±0.06	0.18±0.10	0.38±0.32	0.24±0.08
N-Glycan	PNGase F	Free	3288.64	8	5	0	1	0	0.31±0.27	0.95±0.33	0.88±0.42	1.07±0.40	1.04±0.59	0.96±0.37
N-Glycan	PNGase F	Free	3301.63	6	5	0	0	2	0.15±0.06	ND	ND	ND	ND	ND
N-Glycan	PNGase F	Free	3318.65	8	5	0	0	1	ND	ND	ND	ND	ND	0.04±0.04
N-Glycan	PNGase F	Free	3329.66	7	6	0	1	0	0.12±0.10	0.14±0.20	0.15±0.19	0.16±0.23	0.19±0.22	0.14±0.20
N-Glycan	PNGase F	Free	3415.7	6	5	1	2	0	0.25±0.23	0.89±0.40	0.89±0.28	1.08±0.51	0.91±0.43	0.91±0.59
N-Glycan	PNGase F	Free	3445.71	7	5	0	2	0	0.46±0.22	0.90±0.29	0.81±0.25	1.07±0.34	0.90±0.30	0.87±0.41
N-Glycan	PNGase F	Free	3462.72	8	5	1	1	0	0.25±0.22	0.80±0.44	0.49±0.33	1.05±0.61	1.09±0.80	1.05±0.73
N-Glycan	PNGase F	Free	3475.72	6	5	1	0	2	0.95±0.38	0.53±0.18	0.55±0.19	0.60±0.19	0.51±0.18	0.48±0.12
N-Glycan	PNGase F	Free	3492.74	8	5	1	0	1	0.20±0.18	0.46±0.18	0.41±0.27	0.53±0.25	0.51±0.33	0.44±0.19
N-Glycan	PNGase F	Free	3503.75	7	5	0	0	2	0.18±0.16	0.28±0.28	0.29±0.28	0.32±0.34	0.37±0.25	0.31±0.17
N-Glycan	PNGase F	Free	3533.76	8	6	0	1	0	0.44±0.35	0.30±0.15	0.29±0.17	0.32±0.20	0.31±0.21	0.27±0.16
N-Glycan	PNGase F	Free	3602.78	6	5	0	3	0	1.69±0.70	1.57±0.26	2.50±1.15	2.04±1.12	1.74±0.89	2.15±1.11
N-Glycan	PNGase F	Free	3619.8	7	5	1	2	0	0.22±0.23	0.93±0.39	0.62±0.19	1.26±0.46	1.08±0.45	1.04±0.56
N-Glycan	PNGase F	Free	3632.79	6	5	0	2	1	0.07±0.07	0.19±0.17	0.21±0.19	0.24±0.21	0.19±0.16	0.18±0.18
N-Glycan	PNGase F	Free	3649.81	7	5	1	1	1	0.26±0.25	0.49±0.16	0.43±0.14	0.63±0.16	0.51±0.16	0.47±0.16
N-Glycan	PNGase F	Free	3679.82	8	5	0	1	1	ND	0.12±0.12	0.11±0.10	0.14±0.12	ND	0.10±0.08
N-Glycan	PNGase F	Free	3690.84	7	6	0	2	0	0.27±0.14	0.37±0.52	0.35±0.44	0.44±0.57	0.34±0.44	0.20±0.20
N-Glycan	PNGase F	Free	3707.85	8	6	1	1	0	0.13±0.11	0.31±0.19	0.29±0.18	0.39±0.25	0.33±0.23	0.33±0.22
N-Glycan	PNGase F	Free	3720.85	7	6	0	1	1	ND	0.07±0.06	0.08±0.07	0.10±0.10	0.08±0.07	0.07±0.07
N-Glycan	PNGase F	Free	3737.86	9	6	0	1	0	0.18±0.16	0.24±0.13	0.24±0.16	0.31±0.17	0.27±0.16	0.27±0.15
N-Glycan	PNGase F	Free	3750.86	7	6	0	0	2	ND	ND	0.04±0.04	ND	ND	ND
N-Glycan	PNGase F	Free	3776.87	6	5	1	3	0	0.25±0.11	1.68±0.61	1.16±0.11	2.29±0.28	1.67±0.23	1.65±0.75
N-Glycan	PNGase F	Free	3806.88	6	5	1	2	1	0.31±0.07	1.12±0.44	0.93±0.15	1.47±0.26	1.04±0.22	0.98±0.26
N-Glycan	PNGase F	Free	3836.89	6	5	1	1	2	0.46±0.11	0.60±0.30	0.63±0.21	0.75±0.22	0.54±0.17	0.48±0.06
N-Glycan	PNGase F	Free	3864.92	7	6	1	2	0	ND	0.47±0.51	ND	0.65±0.63	0.52±0.51	ND
N-Glycan	PNGase F	Free	3866.9	6	5	1	0	3	1.70±1.91	ND	ND	ND	ND	ND
N-Glycan	PNGase F	Free	3894.94	8	6	0	2	0	0.23±0.12	0.44±0.23	0.40±0.20	0.57±0.29	0.44±0.19	0.45±0.25
N-Glycan	PNGase F	Free	3924.95	8	6	0	1	1	0.39±0.22	0.23±0.10	0.24±0.12	0.28±0.13	0.22±0.09	0.20±0.09
N-Glycan	PNGase F	Free	3941.96	10	6	0	1	0	ND	0.07±0.06	ND	ND	ND	0.07±0.07
N-Glycan	PNGase F	Free	4052.01	7	6	0	3	0	ND	0.08±0.07	0.08±0.07	0.11±0.10	0.09±0.08	0.08±0.07
N-Glycan	PNGase F	Free	4069.02	8	6	1	0	2	ND	0.41±0.25	0.31±0.17	0.61±0.33	0.40±0.20	0.49±0.31
N-Glycan	PNGase F	Free	4082.02	7	6	0	2	1	ND	0.06±0.06	0.06±0.05	0.08±0.07	0.06±0.05	0.05±0.05
N-Glycan	PNGase F	Free	4099.04	9	6	0	2	0	ND	0.13±0.13	0.10±0.09	0.18±0.16	0.13±0.12	0.13±0.11
N-Glycan	PNGase F	Free	4112.03	7	6	0	1	2	ND	0.04±0.04	0.04±0.03	0.05±0.04	0.05±0.04	0.03±0.03
N-Glycan	PNGase F	Free	4226.1	7	6	1	3	0	ND	0.58±0.34	0.48±0.16	0.82±0.31	0.52±0.14	0.62±0.38
N-Glycan	PNGase F	Free	4256.11	8	6	0	3	0	ND	0.22±0.24	0.21±0.18	0.33±0.29	0.24±0.21	0.40±0.17
N-Glycan	PNGase F	Free	4273.12	8	6	2	1	1	ND	0.06±0.05	ND	ND	0.08±0.07	0.07±0.06
N-Glycan	PNGase F	Free	4286.12	7	6	1	1	2	0.10±0.10	0.22±0.11	0.24±0.10	0.29±0.09	0.37±0.30	0.32±0.29
N-Glycan	PNGase F	Free	4344.16	9	7	0	2	0	ND	0.05±0.05	0.06±0.05	0.08±0.07	0.07±0.06	0.06±0.05
N-Glycan	PNGase F	Free	4374.17	8	7	1	0	2	ND	0.03±0.03	0.03±0.03	0.04±0.04	0.04±0.03	0.03±0.03
N-Glycan	PNGase F	Free	4413.18	7	6	0	4	0	ND	0.03±0.03	0.03±0.03	0.05±0.05	0.04±0.04	0.03±0.03
N-Glycan	PNGase F	Free	4430.2	7	6	2	2	1	ND	0.09±0.09	0.05±0.05	0.16±0.14	0.13±0.12	0.21±0.11
N-Glycan	PNGase F	Free	4460.21	7	6	2	1	2	ND	0.04±0.05	0.03±0.03	0.07±0.06	0.06±0.05	0.04±0.04
N-Glycan	PNGase F	Free	4518.25	9	7	1	2	0	ND	0.07±0.07	0.07±0.06	0.11±0.10	0.09±0.08	0.20±0.12
N-Glycan	PNGase F	Free	4587.27	7	6	1	4	0	ND	0.21±0.24	0.15±0.13	0.37±0.33	0.29±0.27	0.32±0.06
N-Glycan	PNGase F	Free	4617.28	7	6	1	3	1	ND	0.16±0.19	0.12±0.11	0.25±0.24	0.20±0.20	0.13±0.12
N-Glycan	PNGase F	Free	4647.29	7	6	1	2	2	ND	0.08±0.10	0.07±0.07	0.11±0.11	0.09±0.09	0.06±0.05
N-Glycan	PNGase F	Free	5036.5	8	7	1	4	0	ND	ND	ND	0.11±0.10	0.08±0.07	ND
O-Gycan	β-elimination	Reduced	534.29	1	1	0	0	0	1.74±2.29	ND	ND	1.52±2.23	1.02±1.50	0.98±1.42
O-Gycan	β-elimination	Reduced	708.38	1	1	1	0	0	2.03±2.39	ND	ND	ND	ND	ND
O-Gycan	β-elimination	Reduced	895.46	1	1	0	1	0	28.07±11.76	23.45±7.40	23.57±4.00	14.00±12.16	23.24±6.55	19.49±5.33
O-Gycan	β-elimination	Reduced	925.47	1	1	0	0	1	33.00±6.79	7.55±3.62	7.11±3.00	9.01±5.17	3.41±2.96	4.99±3.15
O-Gycan	β-elimination	Reduced	983.51	2	2	0	0	0	0.28±0.35	ND	0.36±0.32	0.90±1.38	1.65±2.37	0.74±0.66
O-Gycan	β-elimination	Reduced	1140.59	1	2	0	1	0	0.16±0.15	0.76±0.18	0.82±0.26	0.87±0.36	0.85±0.20	0.72±0.22
O-Gycan	β-elimination	Reduced	1170.6	1	2	0	0	1	0.42±0.20	0.31±0.29	0.57±0.32	ND	0.37±0.14	0.30±0.17
O-Gycan	β-elimination	Reduced	1187.61	3	2	0	0	0	ND	0.85±1.22	1.18±1.60	1.21±1.77	2.11±2.57	1.59±1.34
O-Gycan	β-elimination	Reduced	1256.64	1	1	0	2	0	21.87±10.98	23.58±6.34	32.04±5.24	23.08±8.89	23.68±6.93	25.56±5.02
O-Gycan	β-elimination	Reduced	1286.65	1	1	0	1	1	9.56±2.64	8.77±4.52	9.42±2.12	8.02±3.95	8.18±3.71	7.60±3.31
O-Gycan	β-elimination	Reduced	1344.69	2	2	0	1	0	1.55±0.25	5.87±4.36	5.70±3.15	7.29±5.12	6.94±5.36	6.09±4.16
O-Gycan	β-elimination	Reduced	1374.7	2	2	0	0	1	ND	2.27±0.86	2.81±0.59	2.61±1.06	2.36±0.96	1.86±0.49
O-Gycan	β-elimination	Reduced	1548.79	3	2	0	1	0	ND	4.14±3.11	2.51±1.99	4.93±3.10	4.37±2.48	5.15±2.69
O-Gycan	β-elimination	Reduced	1578.8	3	2	0	0	1	ND	1.07±0.57	0.92±0.40	0.79±0.77	0.63±0.62	1.00±0.40
O-Gycan	β-elimination	Reduced	1705.86	2	2	0	2	0	ND	15.69±2.85	9.10±1.11	19.17±1.69	15.79±4.09	18.43±4.10
O-Gycan	β-elimination	Reduced	1735.87	2	2	0	1	1	1.31±1.50	5.69±2.59	3.91±0.31	6.59±2.13	5.41±2.77	5.50±1.95
O-Gycan	CORA	Bn	955.46	1	1	0	1	0	19.95±8.65	6.55±3.51	9.99±5.36	7.11±2.91	7.28±1.40	6.07
O-Gycan	CORA	Bn	985.47	1	1	0	0	1	9.75±5.18	ND	ND	ND	ND	0.47
O-Gycan	CORA	Bn	1316.64	1	1	0	2	0	43.34±9.69	48.15±0.40	63.40±1.56	56.17±2.47	51.80±6.34	44.22
O-Gycan	CORA	Bn	1346.65	1	1	0	1	1	26.96±4.13	12.43±0.82	15.45±0.80	ND	ND	5.32
O-Gycan	CORA	Bn	1608.79	3	2	0	1	0	ND	ND	ND	ND	5.87±1.30	11.87
O-Gycan	CORA	Bn	1638.8	3	2	0	0	1	ND	ND	ND	ND	ND	0.5
O-Gycan	CORA	Bn	1765.86	2	2	0	2	0	ND	24.95±1.65	11.16±3.00	28.64±0.01	27.09±5.55	26.57
O-Gycan	CORA	Bn	1795.87	2	2	0	1	1	ND	7.92±0.64	ND	ND	ND	4.97
