## Supplementary material for "Resident and elicited macrophages differ in expression of their glycomes and lectins": Table S2

### Sheet: Glycosylation Genes
Table S2. Relative transcript expression of glycosylation related genes in murine resident and elicited macrophages. Expression was normalized to that of β-actin. Data are represented as mean and SD (n=4). ND, not detected.
Gene Name	Expression : β-actin
	Resident		Elicited
	Mean	SD	Mean	SD
A3galt2	0.000125197	8.84138e-05	8.59584e-05	3.27318e-05
A4galt	0.000109487	3.54279e-05	2.49612e-05	2.12266e-05
A4gnt	ND		ND
Abo	ND		ND
Aga	0.00596428	0.00140584	0.00537432	0.0012931
Alg1	0.005704	0.00164806	0.00530224	0.00128544
Alg2	0.000906051	0.00029653	0.00307878	0.000704427
B3galnt1	0.00211365	0.000647122	0.00103048	0.00030589
B3galnt2	0.000526482	0.000308917	0.000975748	0.000187432
B3galt1	ND		7.76887e-06	5.59924e-06
B3galt2	0.000384069	9.11872e-05	0.000450801	4.8287e-05
B3galt4	0.00290581	0.000563965	0.00168013	0.000361252
B3galt5	2.66004e-06	4.56373e-06	ND
B3gat1	ND		ND
B3gat2	0.00022426	0.00013935	0.000454165	2.92365e-05
B3glct	0.00190879	0.000750715	0.00208372	0.000408839
B3gnt1 (B4gat1)	7.51301e-05	6.66407e-05	0.000935584	0.000228213
B3gnt2	0.0071704	0.00275538	0.0135057	0.00179817
B3gnt3	0.00022623	6.31203e-05	0.00124288	0.000359498
B3gnt4	0.00013316	4.11939e-05	8.15689e-05	1.9066e-05
B3gnt5	0.000202749	4.75186e-05	0.000155088	3.23902e-05
B3gnt6	4.23186e-05	1.88464e-05	0.000170026	0.000289743
B3gnt8	0.00214164	0.00104053	0.00382549	0.00124215
B4galt1	0.00884794	0.00298117	0.00868041	0.0015719
B4galt2	7.22037e-05	1.13328e-05	6.24768e-05	2.47885e-06
B4galt3	0.000581612	0.000137411	0.0021791	0.000175421
B4galt4	2.6797e-05	2.25905e-05	0.000376316	0.000138204
B4galt5	0.0157389	0.00275385	0.0445008	0.00639867
B4galt6	0.00130496	0.00098169	0.00308238	0.0010451
C1galt1	0.000970876	0.000623354	0.00219965	0.00146757
C1galt1c1	0.00373386	0.00166382	0.00479258	0.00155592
Chst2	1.10377e-05	1.10437e-05	2.41459e-05	2.16087e-05
Chst4	ND		ND
Chst8	ND		ND
Chst9	ND		ND
Chst10	3.10461e-05	1.80123e-05	4.82114e-05	2.17083e-05
Dpm1	0.00923888	0.00290579	0.00549706	0.00148303
Dpm2	0.00498115	0.00172362	0.0157589	0.0033412
Dpm3	0.0119883	0.00128885	0.00816586	0.0012248
Eogt	0.00124603	0.000510253	0.00112991	0.000242751
Fuca1	0.0184461	0.00326758	0.0211031	0.006235
Fuca2	0.0102998	0.00378968	0.0202384	0.00481404
Fut2	ND		ND
Fut4	0.000354291	0.000126308	0.000500662	0.000180378
Fut7	0.000225624	9.18111e-05	0.000117997	0.000113058
Fut8	0.0026003	0.00124983	0.00335004	0.000801952
Fut10	0.00109969	0.000131087	0.0017571	0.000111908
Fut11	0.00467901	0.00126433	0.00270031	0.000875556
Gal3st1	ND		ND
Galnt1	0.00325656	0.00241165	0.00974622	0.00179252
Galnt2	0.0103274	0.00420081	0.00727085	0.00214058
Galnt3	3.44671e-05	2.24186e-05	1.80514e-05	1.28533e-05
Galnt4	0.00144764	0.000230955	0.00243014	0.000847615
Galnt5	2.76691e-06	2.7184e-06	1.79494e-06	4.70961e-07
Galnt6	0.00732897	0.00364843	0.0522942	0.0302026
Galnt7	0.00415524	0.000737192	0.00833446	0.00222298
Galnt9	0.000803504	9.34663e-05	0.00138941	0.000718972
Galnt10	0.00316152	0.000839874	0.00316003	0.000836046
Galnt11	0.00165968	0.000531058	0.00152241	0.000332461
Galnt12	0.000271022	9.69965e-05	0.000216128	6.4147e-05
Galnt13	ND		ND
Galnt14	ND		ND
Galnt15	ND		2.61902e-07	5.23804e-07
Galnt16	5.83774e-06	6.67677e-06	4.50129e-06	3.27358e-06
Galnt18 (Galntl4)	4.50817e-05	3.65118e-05	6.11353e-05	2.66626e-05
Galntl3 (Wbscr17)	ND		5.87508e-07	6.7845e-07
Galntl5	4.86998e-06	5.91212e-06	1.38818e-06	1.00974e-06
Ganab	0.0144647	0.00446193	0.01933	0.00930987
Gcnt1	0.000489974	0.000267184	0.00360066	0.000770439
Gcnt2	ND		4.08667e-05	3.03064e-05
Gcnt3	ND		ND
Gcnt4 (Gm73)	ND		ND
Gcnt7	0.000419695	0.000191838	0.000819881	0.000185176
Ggta1	0.000928739	0.000805901	0.00167242	0.000873719
Glb1	0.024167	0.00613897	0.0140201	0.00523889
Gm2a	0.026929	0.00188587	0.0519051	0.01735
Gnptab	0.00403601	0.000487178	0.00976535	0.00149564
Gnptg	0.00749857	0.000953881	0.0111607	0.00245898
Hexa	0.201647	0.0400555	0.268522	0.0637836
Hexb	0.0159407	0.00322345	0.0362594	0.016254
Lfng	0.00609579	0.00168204	0.00416285	0.00243629
Man1a	0.0218183	0.00263112	0.0137895	0.00342839
Man1a2	0.0108645	0.00141414	0.0110415	0.00145441
Man1b1	0.00456446	0.000664815	0.00929657	0.00434429
Man1c1	0.0259744	0.00619892	0.0194894	0.00979344
Man2a1	0.0172828	0.0108997	0.0101923	0.00150052
Man2a2	0.00918035	0.002392	0.010148	0.00603755
Man2b1	0.0496143	0.00921525	0.0497177	0.0225125
Man2c1	0.00592375	0.00025368	0.00732771	0.00276098
Manba	0.007921	0.00249818	0.00725706	0.00103748
Manea	0.000571364	0.000356953	0.00064242	0.000227948
Mfng	0.00137963	9.46105e-05	0.000780591	0.000555209
Mgat1	0.00617546	0.00143634	0.0101957	0.00278114
Mgat2	0.0111133	0.00413495	0.0139561	0.00269124
Mgat3	2.76114e-05	1.92137e-05	0.000113199	6.00177e-05
Mgat4a	0.00398399	0.00138119	0.0012042	0.000634432
Mgat4b	0.00827149	0.00315275	0.0124549	0.00177678
Mgat4c	ND		ND
Mgat4e	0.0156273	0.00253081	0.0223627	0.00556082
Mgat5	0.00640272	0.00357252	0.0233868	0.0114276
Mgat5b	ND		ND
Mgea5	0.0147378	0.00144639	0.0173575	0.000896682
Mogat1	ND		ND
Mogat2	ND		ND
Mogs (Gcs1)	0.00275656	0.000240882	0.00459163	0.00174044
Nagpa	0.00498477	0.000655448	0.0112075	0.00422196
Neu1	0.0180352	0.000919209	0.0196336	0.00569932
Neu2	ND		ND
Neu3	0.000159016	5.60665e-05	0.000151449	3.26576e-05
Neu4	ND		8.05752e-07	9.56442e-07
Ogt	0.0111976	0.00343293	0.0105477	0.00337
PigA	0.00040503	0.000245799	0.000421094	7.04168e-05
PigB	0.00109969	0.000250866	0.00150773	0.000209293
PigL	0.000140841	3.05906e-05	0.000103549	5.10394e-05
PigQ	0.00798672	0.00112502	0.0100967	0.00197894
PigV	0.00130079	8.37982e-05	0.0011409	0.000347335
Pofut1	0.00307832	0.000392393	0.00295078	0.00103457
Pofut2	0.0100069	0.00180828	0.00945639	0.00294032
Poglut1 (Ktelc1)	0.00184108	0.000730796	0.00526351	0.00474143
Pomgnt1	0.0016894	0.000592681	0.00255469	0.000661932
Pomt1	0.000452115	0.000311673	0.00103318	0.000543804
Pomt2	0.00143734	0.00021006	0.00252967	0.000493475
Prkcsh	0.0109844	0.0019705	0.0109446	0.00204833
Rfng	0.00288633	0.000503982	0.00361807	0.0012525
Sec1	ND		ND
St3gal1	0.00625159	0.00248476	0.0194532	0.00664313
St3gal2	0.00311785	0.000490586	0.00504333	0.00163098
St3gal3	0.00248115	0.000230167	0.00234929	0.000744069
St3gal4	0.00776339	0.000623586	0.00921533	0.00287211
St3gal5	0.00982958	0.00152164	0.0021662	0.000831676
St3gal6	7.78326e-07	9.36477e-07	2.50203e-05	4.9909e-06
St6gal1	0.00632821	0.00160545	0.00537142	0.00212689
St6gal2	ND		ND
St6galnac1	ND		ND
St6galnac2	0.000101853	5.95925e-05	7.70123e-05	2.61439e-05
St6galnac3	0.000121247	5.52811e-05	2.92203e-05	6.54074e-06
St6galnac4	0.00306368	0.000754173	0.0166157	0.00732808
St6galnac5	2.28764e-05	1.91958e-05	1.09617e-05	6.70916e-06
St6galnac6	0.00497369	0.00174013	0.00676996	0.00163955
St8sia1	3.19853e-05	1.40088e-05	7.59495e-05	3.19481e-05
St8sia2	ND		ND
St8sia3	ND		ND
St8sia4	0.00485145	0.00201773	0.00625108	0.00354815
St8sia5	ND		ND
St8sia6	0.0033313	0.000360335	0.000284288	9.47928e-05
Ugcg	0.0101513	0.00698341	0.013624	0.00541583
Uggt1	0.000867779	0.000281241	0.00535851	0.00172938
Uggt2	9.50359e-05	2.69259e-05	0.000198558	8.31506e-05
