## Supplementary material for "Resident and elicited macrophages differ in expression of their glycomes and lectins": Table S3

### Sheet: Lectin Genes
Table S3. Relative transcript expression of lectin genes in murine resident and elicited macrophages. Expression was normalized to that of β-actin. Data are represented as mean and SD (n=4). ND, not detected.
Gene Name	Expression : β-actin
	Resident		Elicited
	Mean	SD	Mean	SD
Acan (Agc1)	ND		ND
Adgre4	0.00496037	0.00583378	2.38549e-05	1.80934e-05
Agrin	0.00356557	0.00123902	0.00128471	0.000283383
Anxa1	0.0233543	0.00486728	0.472947	0.495824
Anxa4	0.0228534	0.00650737	0.0642703	0.0165568
Anxa5	0.0901186	0.0187841	0.217934	0.0199903
Anxa7	0.0113297	0.00407261	0.0286824	0.00362636
Anxa9	0.0025459	0.000592113	0.00174502	0.000142563
Asgr1	4.06832e-06	5.33678e-06	1.89484e-05	1.63987e-05
Asgr2	0.000156638	4.59372e-05	5.84834e-05	4.6532e-05
Atrn	ND		ND
Atrnl1	ND		ND
Calr	0.0277362	0.00496316	0.12787	0.0296315
Calr3	0.000154494	6.53658e-05	0.000280504	0.000229641
Calr4	7.89333e-06	6.59843e-06	7.20598e-06	9.62119e-06
Canx	ND		ND
Cd1d1	0.00297219	0.00278097	0.000592568	0.000241183
Cd14	0.152717	0.0625121	0.0299648	0.00786703
Cd44 (Epican)	0.0111143	0.00446397	0.0504595	0.00602721
Cd68	0.420307	0.055419	0.685262	0.199345
Cd83	0.001526	0.00041505	0.00471161	0.00235101
Cd93	0.0399348	0.00821211	0.0451488	0.0132812
Cd209a	0.0123801	0.00523654	0.00012711	5.43275e-05
Cd209b (Signr1)	0.0011421	0.000410996	1.18326e-05	8.12001e-06
Cd209c (Signr2)	0.00102973	0.00106468	7.70437e-07	9.26896e-07
Cd209d (Signr3)	1.51393e-05	8.62267e-06	6.5706e-07	7.89021e-07
Cd209e (Signr4)	4.43995e-06	6.51456e-06	ND
Cd248	5.28301e-05	3.04401e-05	7.28646e-05	3.00452e-05
Cd302	0.0106023	0.00886725	0.00517983	0.00209185
Chia1	ND		ND
Chil1 (Chi3l1)	0.000199378	8.79799e-05	0.000221504	7.06315e-05
Chil3 (Chi3l3)	0.000362008	0.00014902	0.000172391	4.79901e-05
Chil4 (Chi3l4)	ND		4.90025e-06	3.72709e-06
Chil5 (Bclp2)	2.66653e-06	3.03693e-06	1.38591e-05	6.63249e-06
Chil6	ND		ND
Clec1a	ND		ND
Clec1b	0.000588545	0.000141224	0.000149552	6.31463e-05
Clec2d	0.0092402	0.00237847	0.0060171	0.00111036
Clec2e	ND		1.12707e-06	8.53633e-07
Clec2f	ND		ND
Clec2g	0.0045651	0.00161768	0.00033997	0.000131499
Clec2h	ND		ND
Clec2i	0.000299404	0.000164008	0.000612711	0.000363736
Clec2l	2.25133e-05	1.08154e-05	8.36494e-06	5.36248e-06
Clec2m	ND		ND
Clec3a	ND		ND
Clec3b	3.60412e-06	4.18278e-06	3.50586e-06	1.56306e-06
Clec4a2 (Clecsf6)	0.00604721	0.00242003	0.00361978	0.00302337
Clec4b1	0.000509707	0.000172816	0.000272808	0.000130271
Clec4d (Clecsf8)	0.11784	0.036914	0.0550492	0.0103142
Clec4e (Clecsf9)	0.0905929	0.118306	0.00149	0.000349654
Clec4n (Clecsf10)	0.0283085	0.0244654	0.000200618	6.45398e-05
Clec5a (Clecsf5)	0.00101585	0.000867088	0.00185225	0.000740049
Clec7a (Clecsf12)	0.0153265	0.00558121	0.00403438	0.00275883
Clec9a	0.000179372	0.000185533	1.11601e-05	1.17064e-05
Clec10a (Mgl1)	0.00479014	0.00217917	0.0022754	0.00172734
Clec11a	0.000140139	6.00414e-05	0.000134657	4.803e-05
Clec12a	0.0190355	0.0052595	0.0234818	0.0085822
Clec12b	1.85188e-05	1.57828e-05	9.52584e-06	8.083e-06
Clec14a	ND		1.44142e-06	1.2506e-06
Clgn	ND		ND
Ctbs	0.00379954	0.00140851	0.00346895	0.000963078
Dgcr2	0.00768957	0.000621391	0.00562763	0.00215759
Edem2	0.0244708	0.00537087	0.0351186	0.00279691
Edem3	0.00224063	0.000487888	0.00282818	0.000683213
Epha2	6.88134e-05	4.60457e-05	6.22446e-05	4.33273e-06
Fbxo2	8.31621e-06	5.27755e-06	4.67676e-05	3.21267e-05
Fbxo6	0.00599908	0.00106549	0.0075161	0.00215463
Fbxo17	0.000116536	6.56525e-05	0.000141852	0.000100682
Fbxo27	0.0048457	0.00341948	0.0053737	0.0030809
Fbxo44	0.000128772	5.66966e-05	0.00027115	0.000179757
Gnptg	0.00522142	0.00134427	0.00792315	0.00233887
Gpnmb	0.585564	0.0855509	2.88668	0.492106
Grifin	1.35128e-06	2.42861e-07	2.07263e-06	2.23931e-06
Habp2	ND		ND
Habp4	0.00169386	0.000787171	0.0029304	0.000872785
Hmmr (Rhamm)	0.00034589	0.000129061	0.000678419	0.000218881
Icam1	0.0093543	0.00556	0.00154388	0.00106049
Icam2	0.00510716	0.000961114	0.000665197	0.000185533
Icam5	3.01659e-06	3.32949e-06	1.3205e-06	1.02593e-06
Itgam	0.0994091	0.0799027	0.0140459	0.00263829
Klra1	8.21163e-06	1.4662e-05	ND
Klra2	0.00152663	0.000469429	0.000327473	0.000109819
Klra3	2.00759e-05	1.32658e-05	0.00141481	0.000387855
Klra4	ND		6.90098e-07	7.99847e-07
Klra10	3.9177e-05	3.55024e-05	0.00129	0.000443711
Klra13	6.07069e-06	1.14381e-05	8.99318e-07	1.03846e-06
Klra17	ND		3.28475e-05	2.70968e-05
Klra18	ND		ND
Klra19	8.98544e-06	6.14214e-06	0.000772826	0.000397859
Klra20	ND		ND
Klra23	7.95169e-06	8.51604e-06	7.46636e-06	1.10817e-05
Klrb1	ND		ND
Klrb1a	3.72945e-05	2.81569e-05	1.13618e-05	1.38729e-05
Klrb1b	4.57888e-05	3.23057e-05	9.7809e-07	1.13554e-06
Klrb1c	7.5104e-06	7.64989e-06	1.36687e-05	1.35729e-05
Klrb1f	2.20169e-06	3.37626e-06	5.96801e-06	4.79549e-06
Klrc1	1.68791e-05	1.562e-05	ND
Klrc2	ND		ND
Klrg1	7.33485e-06	6.10344e-06	1.01329e-06	1.21208e-06
Klri1	9.95771e-06	2.5291e-06	1.21236e-06	1.80113e-06
Klri2	4.41554e-06	3.74635e-06	8.4018e-07	1.02906e-06
Klrk1	1.66284e-05	2.08143e-05	8.56229e-07	1.12629e-06
L1cam	0.000119375	4.86486e-05	0.000508577	0.000278902
Layn	1.10256e-06	1.29526e-06	3.25852e-05	2.89355e-05
Lgals1	0.0514274	0.0187531	0.270008	0.0827939
Lgals2	1.13127e-05	7.47486e-06	4.697e-05	1.63699e-05
Lgals3	0.250164	0.0670182	1.4495	0.401525
Lgals3bp	0.0455402	0.0265529	0.021584	0.0159483
Lgals4	0.000406008	7.65141e-05	0.000118464	3.65364e-05
Lgals6	0.00046455	4.84514e-05	0.000115862	4.67335e-05
Lgals7	8.97075e-05	6.06095e-05	2.55871e-05	7.9869e-06
Lgals8	0.00770001	0.00233243	0.0067517	0.00246883
Lgals9	0.0133481	0.00624678	0.00617748	0.00201784
Lgals12	9.49091e-07	1.09601e-06	6.70197e-07	7.83189e-07
Lgalsl	5.69249e-05	5.60632e-05	7.00581e-05	1.45997e-05
Lman1	0.0083411	0.00213359	0.00958757	0.00256461
Lman1l	4.92262e-06	4.15044e-06	4.68961e-06	3.05269e-06
Lman2	0.0159158	0.00302054	0.0211899	0.00382947
Lman2l	0.0027685	0.000654979	0.00368183	0.000953109
Ly75	0.000608202	0.000498079	0.00150369	0.000524213
M6pr	0.0225987	0.00763165	0.029446	0.00834322
Mag	2.70531e-06	2.07305e-06	1.53304e-06	1.17756e-06
Man1a	0.0218183	0.00263112	0.0137895	0.00342839
Man1a2	0.0108645	0.00141414	0.0110415	0.00145441
Man1b1	0.00456446	0.000664815	0.00929657	0.00434429
Man1c1	0.0259744	0.00619892	0.0194894	0.00979344
Masp1	4.89431e-06	3.98905e-06	3.5356e-05	1.75043e-05
Masp2	5.30921e-06	3.47964e-06	1.55352e-06	1.22018e-06
Mdk	0.00182759	0.000545527	0.000985115	0.000177236
Mgl2	0.00069522	0.000254026	0.000404261	0.000215849
Mogat1	ND		ND
Mogat2	ND		ND
Mrc1	0.00575953	0.00144193	0.00877933	0.00286103
Mrc2	5.01082e-05	1.89695e-05	0.000124267	4.6317e-05
Ncam1	5.20084e-05	2.31575e-05	0.000156132	5.19099e-05
Ncan (Cspg3)	1.94437e-06	7.26142e-07	1.38982e-06	2.10392e-06
Olr1	0.00256098	0.00246595	7.82625e-05	1.75702e-05
Os9	0.0157909	0.0019205	0.0218494	0.00628531
Pdia3	0.0497389	0.00837589	0.0438503	0.0166314
Pecam1	0.000724379	0.000210934	6.92063e-05	2.19201e-05
Pkd1	0.00142379	0.000682155	0.00238586	0.00082278
Pkd1l2	6.73742e-06	9.45245e-06	9.94286e-05	0.000107869
Pkd2	0.000690375	0.000548586	0.00055113	0.00026568
Pla2r1	3.29103e-05	2.64566e-05	7.69309e-06	7.85088e-06
Prg2	1.38257e-06	1.6188e-06	ND
Prg3	ND		ND
Prkcsh	0.0109844	0.0019705	0.0109446	0.00204833
Reg1	ND		ND
Reg2	ND		ND
Reg3a	ND		ND
Reg3b	6.62716e-07	7.65601e-07	1.73087e-06	1.37752e-06
Reg3d	ND		ND
Reg3g	ND		ND
Reg4	ND		ND
Sdcbp	0.0430595	0.0134675	0.11674	0.112046
Sdcdp2	2.31948e-05	2.36211e-05	1.94131e-05	9.35262e-06
Siglec1	0.00746955	0.00255487	0.0035048	0.00120666
Siglec2	0.00703905	0.00123171	0.0105734	0.00244305
Siglec3	0.00869896	0.00675391	0.00229703	0.000423848
Siglec15	2.71486e-06	7.32062e-07	0.000133944	3.59786e-05
Siglece	0.00194865	0.0016587	1.48069e-05	8.27308e-06
Siglecf	0.0001128	5.95015e-05	0.00068235	0.00030995
Siglecg	0.00074557	0.000210919	0.000243863	0.000101325
Siglech	ND		ND
Sppl3	0.00509139	0.00265431	0.00907273	0.00200282
Vcam1	2.69292e-05	1.60403e-05	0.000137999	2.6545e-05
Vcan (Cspg2)	0.00174059	0.00223053	0.000111275	7.31515e-05
